# Planetary structure and drivers of diazotroph communities reveal key reservoirs of nitrogen-fixation potential

**DOI:** 10.64898/2026.07.27.741065

**Authors:** Lucas J Ustick, Hana Roš, Shahriyar Mahdi Robbani, Jonas Schiller, Anthony Fullam, Anna Mankowski, Chan Yeong Kim, Daniel Podlesny, Kiley Seitz, Thomas S B Schmidt, Samuel Miravet-Verde, Jaime Huerta-Cepas, Shinichi Sunagawa, Michael Kuhn, Peer Bork

## Abstract

Biological nitrogen fixation sustains productivity across Earth’s ecosystems, yet the diversity, distribution and ecological drivers of nitrogen-fixing prokaryotes (diazotrophs) remain incompletely resolved. Here we screened approximately 40 billion genes to generate a catalogue of 21,157 diazotroph genomes. Using this catalogue, we quantified diazotroph diversity and abundance across 9,163 metagenomes spanning diverse environments. Diazotrophy was distributed across the prokaryotic tree of life, but both gene diversity and metagenomic abundance were dominated by heterotrophic lineages. Freshwater and sedimentary ecosystems emerged as major reservoirs of nitrogen-fixation potential beyond the environments that have historically anchored the field. Diazotroph-rich assemblages were associated with nitrogen and phosphorus limitation together with carbohydrate-rich metabolic regimes, revealing distinct nutrient and energy niches for cyanobacterial and heterotrophic diazotrophs. Together, this framework unifies disparate views of diazotroph diversity, abundance and ecology, providing a foundation for improved prediction of biological nitrogen fixation across Earth’s ecosystems.
