## Supplementary material for "Planetary structure and drivers of diazotroph communities reveal key reservoirs of nitrogen-fixation potential": Data S1

### Sheet: Sheet1
Nutrient	EGGNOG COG	KEGG KO	Gene name	Function	Type	citation
P uptake / internal cycling	COG3746	K07221	oprO/P	Phosphate-selective porin	P uptake	Hartman et al. 2017, https://doi.org/10.1038/ismej.2017.115
P uptake / internal cycling	COG0306	K03306	PiT	Phosphate/sulphate permeases	P uptake	Hartman et al. 2017, https://doi.org/10.1038/ismej.2017.115
P uptake / internal cycling	COG0226	K02040	pstS	ABC-type phosphate transport system_periplasmic component	P uptake	Hartman et al. 2017, https://doi.org/10.1038/ismej.2017.115
P uptake / internal cycling	COG1117	K02036	pstB	ABC-type phosphate transport system_ATPase component	P uptake	Hartman et al. 2017, https://doi.org/10.1038/ismej.2017.115
P uptake / internal cycling	COG0573	K02037	pstC	ABC-type phosphate transport system_permease component	P uptake	Hartman et al. 2017, https://doi.org/10.1038/ismej.2017.115
P uptake / internal cycling	COG0581	K02038	pstA	ABC-type phosphate transport system_permease component	P uptake	Hartman et al. 2017, https://doi.org/10.1038/ismej.2017.115
P uptake / internal cycling	COG1283	K03324	ujbB	Na+/phosphate symporter	P uptake	Hartman et al. 2017, https://doi.org/10.1038/ismej.2017.115
P uptake / internal cycling	COG0855	K00937	ppk1	Polyphosphate kinase	P internal cycling	Hartman et al. 2017, https://doi.org/10.1038/ismej.2017.115
P uptake / internal cycling	COG2190	K02777	crr	Phosphotransferase system IIA components	P internal cycling	Hartman et al. 2017, https://doi.org/10.1038/ismej.2017.115
P uptake / internal cycling	COG0704	K02039	phoU	Phosphate uptake regulator	P internal cycling	Hartman et al. 2017, https://doi.org/10.1038/ismej.2017.115
P uptake / internal cycling	COG1875	K07175	phoH2	Predicted ATPase related to phosphate starvation-inducible protein PhoH	P internal cycling	Hartman et al. 2017, https://doi.org/10.1038/ismej.2017.115
P uptake / internal cycling	COG1392	K07220	K07220	Phosphate transport regulator (distant homolog of PhoU)	P internal cycling	Hartman et al. 2017, https://doi.org/10.1038/ismej.2017.115
P uptake / internal cycling	COG2045	K05979	comB	Phosphosulfolactate phosphohydrolase and related enzymes	P internal cycling	Hartman et al. 2017, https://doi.org/10.1038/ismej.2017.115
P uptake / internal cycling	COG0221	K01507	ppa	Inorganic pyrophosphatase	P2O5 pyrophosphatase	Hartman et al. 2017, https://doi.org/10.1038/ismej.2017.115
P uptake / internal cycling	COG1694	K04765	mazG	Predicted pyrophosphatase	P2O5 pyrophosphatase	Hartman et al. 2017, https://doi.org/10.1038/ismej.2017.115
P uptake / internal cycling	COG3808	K15987	hppA	Inorganic pyrophosphatase	P2O5 pyrophosphatase	Hartman et al. 2017, https://doi.org/10.1038/ismej.2017.115
P scavenging	COG0248	K01524	ppx-gppA	Exopolyphosphatase	ppx	Hartman et al. 2017, https://doi.org/10.1038/ismej.2017.115
P scavenging	COG0618	K06881	nrnA	Exopolyphosphatase-related proteins	ppx	Hartman et al. 2017, https://doi.org/10.1038/ismej.2017.115
P scavenging	COG1227	K15986	ppaC	Inorganic pyrophosphatase/exopolyphosphatase	ppx	Hartman et al. 2017, https://doi.org/10.1038/ismej.2017.115
P scavenging	COG4247	K01083	3-phytase	3-phytase (myo-inositol-hexaphosphate 3-phosphohydrolase)	esterases	Hartman et al. 2017, https://doi.org/10.1038/ismej.2017.115
P scavenging	COG0483	K01092	suhB	Archaeal fructose-1,6-bisphosphatase and related enzymes of inositol monophosphatase famil	esterases	Hartman et al. 2017, https://doi.org/10.1038/ismej.2017.115
P scavenging	COG2824	K06193	phnA	Uncharacterized Zn-ribbon-containing protein involved in phosphonate metabolism	phosphonates	Hartman et al. 2017, https://doi.org/10.1038/ismej.2017.115
P scavenging	COG3454	K06162	phnM	Metal-dependent hydrolase involved in phosphonate metabolism	phosphonates	Hartman et al. 2017, https://doi.org/10.1038/ismej.2017.115
P scavenging	COG3624	K06166	phnG	Uncharacterized enzyme of phosphonate metabolism	phosphonates	Hartman et al. 2017, https://doi.org/10.1038/ismej.2017.115
P scavenging	COG3625	K06165	phnH	Uncharacterized enzyme of phosphonate metabolism	phosphonates	Hartman et al. 2017, https://doi.org/10.1038/ismej.2017.115
P scavenging	COG3626	K06164	phnI	Uncharacterized enzyme of phosphonate metabolism	phosphonates	Hartman et al. 2017, https://doi.org/10.1038/ismej.2017.115
P scavenging	COG3627	K06163	phnJ	Uncharacterized enzyme of phosphonate metabolism	phosphonates	Hartman et al. 2017, https://doi.org/10.1038/ismej.2017.115
P scavenging	COG3709	K05774	phnN	Uncharacterized component of phosphonate metabolism	phosphonates	Hartman et al. 2017, https://doi.org/10.1038/ismej.2017.115
P scavenging	COG3638	K02041	phnC	ABC-type phosphate/phosphonate transport system_ATPase component	phosphonates	Hartman et al. 2017, https://doi.org/10.1038/ismej.2017.115
P scavenging	COG3639	K02042	phnE	ABC-type phosphate/phosphonate transport system_permease component	phosphonates	Hartman et al. 2017, https://doi.org/10.1038/ismej.2017.115
P scavenging	COG4778	K05780	phnL	ABC-type phosphonate transport system_ATPase component	phosphonates	Hartman et al. 2017, https://doi.org/10.1038/ismej.2017.115
N dissimilation	COG0243	K00123	fdoG, fdhF, fdwA	Anaerobic dehydrogenases_typically selenocysteine-containing	denitrification	Hartman et al. 2017, https://doi.org/10.1038/ismej.2017.115
N dissimilation	COG3043	K02568	napB	Nitrate reductase cytochrome c-type subunit	denitrification	Hartman et al. 2017, https://doi.org/10.1038/ismej.2017.115
N dissimilation	COG5013	K00370	narG, narZ, nxrA	Nitrate reductase alpha subunit	denitrification	Hartman et al. 2017, https://doi.org/10.1038/ismej.2017.115
N dissimilation	COG2181	K00374	narI, narV	Nitrate reductase gamma subunit	denitrification	Hartman et al. 2017, https://doi.org/10.1038/ismej.2017.115
N dissimilation	COG2180	K00373	narJ, narW	Nitrate reductase delta subunit	denitrification	Hartman et al. 2017, https://doi.org/10.1038/ismej.2017.115
N dissimilation	COG1140	K00371	narH, narY, nxrB	Nitrate reductase beta subunit	denitrification	Hartman et al. 2017, https://doi.org/10.1038/ismej.2017.115
N dissimilation	COG3256	K04561	norB	Nitric oxide reductase large subunit	denitrification	Hartman et al. 2017, https://doi.org/10.1038/ismej.2017.115
N dissimilation	COG3420	K07218	nosD	Nitrous oxidase accessory protein	denitrification	Hartman et al. 2017, https://doi.org/10.1038/ismej.2017.115
N dissimilation	COG4263	K00376	nosZ	Nitrous oxide reductase	denitrification	Hartman et al. 2017, https://doi.org/10.1038/ismej.2017.115
N dissimilation	COG0723	K00411	UQCRFS1, RIP1, petA	Rieske Fe-S protein	denitrification	Hartman et al. 2017, https://doi.org/10.1038/ismej.2017.115
N dissimilation	COG1290	K00412	CYTB, petB	Cytochrome b subunit of the bc complex	denitrification	Hartman et al. 2017, https://doi.org/10.1038/ismej.2017.115
N dissimilation	COG0437	K00124	fdoH, fdsB	Fe-S-cluster-containing hydrogenase components 1	NO2/3-	Hartman et al. 2017, https://doi.org/10.1038/ismej.2017.115
N dissimilation	COG3303	K03385	nrfA	Formate-dependent nitrite reductase_periplasmic cytochrome c552 subunit	NO2/3-	Hartman et al. 2017, https://doi.org/10.1038/ismej.2017.115
N dissimilation	COG3301	K04015	nrfD	Formate-dependent nitrite reductase_membrane component	NO2/3-	Hartman et al. 2017, https://doi.org/10.1038/ismej.2017.115
N dissimilation	COG3180	K07120	K07120	Putative ammonia monooxygenase	NH3	Hartman et al. 2017, https://doi.org/10.1038/ismej.2017.115
N dissimilation	COG1151	K05601	hcp	6Fe-6S prismane cluster-containing protein (Hydroxylamine reductase)	NH3	Hartman et al. 2017, https://doi.org/10.1038/ismej.2017.115
N assimilation	COG2223	K02575	NRT2, narK, nrtP, nasA	Nitrate/nitrite transporter	NO2/3-	Hartman et al. 2017, https://doi.org/10.1038/ismej.2017.115
N assimilation	COG1251	K00362	nirB	NAD(P)H-nitrite reductase	NO2/3-	Hartman et al. 2017, https://doi.org/10.1038/ismej.2017.115
N assimilation	COG2146	K00363	nirD	Ferredoxin subunits of nitrite reductase and ring-hydroxylating dioxygenases	NO2/3-	Hartman et al. 2017, https://doi.org/10.1038/ismej.2017.115
N assimilation	COG0715	K02051	NitT/TauT	ABC-type nitrate/sulfonate/bicarbonate transport systems_periplasmic components	NO2/3-	Hartman et al. 2017, https://doi.org/10.1038/ismej.2017.115
N assimilation	COG0252	K01424	ansA, ansB	L-asparaginase/archaeal Glu-tRNAGln amidotransferase subunit D	NH4+	Hartman et al. 2017, https://doi.org/10.1038/ismej.2017.115
N assimilation	COG0367	K01953	asnB, ASNS	Asparagine synthase (glutamine-hydrolyzing)	NH4+	Hartman et al. 2017, https://doi.org/10.1038/ismej.2017.115
N assimilation	COG2902	K15371	GDH2	NAD-specific glutamate dehydrogenase	NH4+	Hartman et al. 2017, https://doi.org/10.1038/ismej.2017.115
N assimilation	COG0334	K00262	gdhA	Glutamate dehydrogenase/leucine dehydrogenase	NH4+	Hartman et al. 2017, https://doi.org/10.1038/ismej.2017.115
N assimilation	COG0174	K01915	glnA, GLUL	Glutamine synthetase	NH4+	Hartman et al. 2017, https://doi.org/10.1038/ismej.2017.115
N assimilation	COG2066	K01425	glsA, GLS	Glutaminase	NH4+	Hartman et al. 2017, https://doi.org/10.1038/ismej.2017.115
N assimilation	COG0067	K00265	gltB	Glutamate synthase domain 1	NH4+	Hartman et al. 2017, https://doi.org/10.1038/ismej.2017.115
N assimilation	COG0493	K00266	gltD	NADPH-dependent glutamate synthase beta chain and related oxidoreductases	NH4+	Hartman et al. 2017, https://doi.org/10.1038/ismej.2017.115
C carbohydrates	COG1501	K01811	xylS, yicI	Alpha-glucosidases_family 31 of glycosyl hydrolases	sugars	Hartman et al. 2017, https://doi.org/10.1038/ismej.2017.115
C carbohydrates	COG2723	K01223	bglA	Beta-glucosidase/6-phospho-beta-glucosidase/beta-galactosidase	sugars	Hartman et al. 2017, https://doi.org/10.1038/ismej.2017.115
C carbohydrates	COG1472	K05349	bglX	Beta-glucosidase-related glycosidases	sugars	Hartman et al. 2017, https://doi.org/10.1038/ismej.2017.115
C carbohydrates	COG1486	K01222	celF	Alpha-galactosidases/6-phospho-beta-glucosidases_family 4 of glycosyl hydrolases COG3345	sugars	Hartman et al. 2017, https://doi.org/10.1038/ismej.2017.115
C carbohydrates	COG1874	K12308	bgaB, lacA	Beta-galactosidase	sugars	Hartman et al. 2017, https://doi.org/10.1038/ismej.2017.115
C carbohydrates	COG2731	K19334	tabA	Beta-galactosidase_beta subunit	sugars	Hartman et al. 2017, https://doi.org/10.1038/ismej.2017.115
C carbohydrates	COG3250	K01190	lacZ	Beta-galactosidase/beta-glucuronidase	sugars	Hartman et al. 2017, https://doi.org/10.1038/ismej.2017.115
C carbohydrates	COG0383	K01191	MAN2C1	Alpha-mannosidase	sugars	Hartman et al. 2017, https://doi.org/10.1038/ismej.2017.115
C carbohydrates	COG1449	K07405	E3.2.1.1A	Alpha-amylase/alpha-mannosidase	polysacch.	Hartman et al. 2017, https://doi.org/10.1038/ismej.2017.115
C carbohydrates	COG3387	K01178	SGA1	Glucoamylase and related glycosyl hydrolases	polysacch.	Hartman et al. 2017, https://doi.org/10.1038/ismej.2017.115
C carbohydrates	COG5297	K01179	E3.2.1.4	Cellobiohydrolase A (1,4-beta-cellobiosidase A)	polysacch.	Hartman et al. 2017, https://doi.org/10.1038/ismej.2017.115
C carbohydrates	COG3469	K01183	E3.2.1.14	Chitinase	polysacch.	Hartman et al. 2017, https://doi.org/10.1038/ismej.2017.115
C carbohydrates	COG3693	K01181	Xyn, EIX	Beta-1,4-xylanase	polysacch.	Hartman et al. 2017, https://doi.org/10.1038/ismej.2017.115
C carbohydrates	COG1134	K09691	wzt, rfbB	ABC-type polysaccharide/polyol phosphate transport system_ATPase component	other	Hartman et al. 2017, https://doi.org/10.1038/ismej.2017.115
C carbohydrates	COG3659	K07267	oprB	Carbohydrate-selective porin	other	Hartman et al. 2017, https://doi.org/10.1038/ismej.2017.115
C carbohydrates	COG3866	K01728	pel	Pectate lyase	other	Hartman et al. 2017, https://doi.org/10.1038/ismej.2017.115
C aromatics / carboxylic	COG1496	K05810	LACC1, yfiH	Multi-copper polyphenol oxidoreductase laccase	aromatics	Hartman et al. 2017, https://doi.org/10.1038/ismej.2017.115
C aromatics / carboxylic	COG2132	K05909	E1.10.3.2	Putative multicopper oxidases	aromatics	Hartman et al. 2017, https://doi.org/10.1038/ismej.2017.115
C aromatics / carboxylic	COG2272	K03929	pnbA	Carboxylesterase type B	aromatics	Hartman et al. 2017, https://doi.org/10.1038/ismej.2017.115
C aromatics / carboxylic	COG3805	K10253	DODA	Aromatic ring-cleaving dioxygenase	aromatics	Hartman et al. 2017, https://doi.org/10.1038/ismej.2017.115
C aromatics / carboxylic	COG3479	K13727	pad, pdc, fdc	Phenolic acid decarboxylase	aromatics	Hartman et al. 2017, https://doi.org/10.1038/ismej.2017.115
C aromatics / carboxylic	COG2514	K07104	catE	Predicted ring-cleavage extradiol dioxygenase	aromatics	Hartman et al. 2017, https://doi.org/10.1038/ismej.2017.115
C aromatics / carboxylic	COG3565	K06991	K06991	Predicted dioxygenase of extradiol dioxygenase family	aromatics	Hartman et al. 2017, https://doi.org/10.1038/ismej.2017.115
Fe stress	COG4771	K16089	cirA	Outer membrane receptor for ferrienterochelin and colicins	Fe uptake	Ustick et al. 2021, https://doi.org/10.1126/science.abe6301
Fe stress	COG0848	K03559	expD	Biopolymer transport protein ExbD	Fe uptake	Ustick et al. 2021, https://doi.org/10.1126/science.abe6301
Fe stress	COG4592	K23185	fepB	ABC-type cobalamin/Fe3+-siderophores transport system, ATPase component	Fe uptake	Ustick et al. 2021, https://doi.org/10.1126/science.abe6301
Fe stress	COG1120	K23188	fepC	ABC-type Fe3+-siderophore transport system, permease component	Fe uptake	Ustick et al. 2021, https://doi.org/10.1126/science.abe6301
Fe stress	COG0811	K03562	tolQ	Biopolymer transport protein ExbB/TolQ	Fe uptake	Ustick et al. 2021, https://doi.org/10.1126/science.abe6301
Fe stress	COG0810	K03832	tonB	Lipoprotein-anchoring transpeptidase ErfK/SrfK	Fe uptake	Ustick et al. 2021, https://doi.org/10.1126/science.abe6301
N stress	COG2896	K03639	moaA	Molybdopterin cofactor biosynthesis protein	molybdopterin	Ustick et al. 2021, https://doi.org/10.1126/science.abe6301
N stress	COG0521	K03638	moaB	Molybdopterin cofactor biosynthesis protein	molybdopterin	Ustick et al. 2021, https://doi.org/10.1126/science.abe6301
N stress	COG1977	K03636	moaD	Molybdopterin cofactor biosynthesis protein	molybdopterin	Ustick et al. 2021, https://doi.org/10.1126/science.abe6301
N stress	COG0314	K03635	moaE	Molybdopterin cofactor biosynthesis protein	molybdopterin	Ustick et al. 2021, https://doi.org/10.1126/science.abe6301
N stress	COG0303	K03750	moeA	Molybdopterin cofactor biosynthesis protein	molybdopterin	Ustick et al. 2021, https://doi.org/10.1126/science.abe6301
N stress	COG0315	K03637	moaC	Molybdopterin cofactor biosynthesis protein	molybdopterin	Ustick et al. 2021, https://doi.org/10.1126/science.abe6301
N stress	COG0746	K03752	mobA	Molybdopterin cofactor biosynthesis protein	molybdopterin	Ustick et al. 2021, https://doi.org/10.1126/science.abe6301
N stress	COG0243	K02567	napA	Nitrate/nitrite transporter	nitrate/nitrite	Ustick et al. 2021, https://doi.org/10.1126/science.abe6301
N stress	COG0243	K00367	narB	Nitrate reductase	nitrate	Ustick et al. 2021, https://doi.org/10.1126/science.abe6301
N stress	COG0715	K15576	cynA	Cyanate transporter	cyanate	Ustick et al. 2021, https://doi.org/10.1126/science.abe6301
N stress	COG1513	K01725	cynS	Cyanate lyase	cyante	Ustick et al. 2021, https://doi.org/10.1126/science.abe6301
N stress	COG0155	K00366	nirA	Nitrite reductase	nitrite	Ustick et al. 2021, https://doi.org/10.1126/science.abe6301
N stress	COG0831	K01430	ureA	Urease gamma subunit	urea	Ustick et al. 2021, https://doi.org/10.1126/science.abe6301
N stress	COG0832	K01429	ureB	Urease beta subunit	urea	Ustick et al. 2021, https://doi.org/10.1126/science.abe6301
N stress	COG0804	K01428	ureC	Urease alpha subunit	urea	Ustick et al. 2021, https://doi.org/10.1126/science.abe6301
N stress	COG0829	K03190	ureD	Urease accessory protein UreH	urea	Ustick et al. 2021, https://doi.org/10.1126/science.abe6301
N stress	COG2371	K03187	ureE	Urease accessory protein UreE	urea	Ustick et al. 2021, https://doi.org/10.1126/science.abe6301
N stress	COG0830	K03188	ureF	Urease accessory protein UreF	urea	Ustick et al. 2021, https://doi.org/10.1126/science.abe6301
N stress	COG0378	K03189	ureG	Ni2+-binding GTPase involved in regulation of expression and maturation of urease and hydrogenase	urea	Ustick et al. 2021, https://doi.org/10.1126/science.abe6301
N stress	COG0683	K11959	urtA	ABC-type branched-chain amino acid transport system, periplasmic component		Ustick et al. 2021, https://doi.org/10.1126/science.abe6301
P stress	COG1785	K01077	phoA	Alkaline phosphatase (phoA)		Ustick et al. 2021, https://doi.org/10.1126/science.abe6301
P stress	COG0798	K03325	acr3	Arsenite efflux pump ArsB, ACR3 family		Ustick et al. 2021, https://doi.org/10.1126/science.abe6301
P stress	COG0640	K03892	arsR	Putative arsenate stress transcriptional regulator		Ustick et al. 2021, https://doi.org/10.1126/science.abe6301
P stress	COG2059	K07240	chrA	Transporter, ChrA family		Ustick et al. 2021, https://doi.org/10.1126/science.abe6301
P stress	COG0057	K00134	gap1	Glyceraldehyde-3-phosphate dehydrogenase		Ustick et al. 2021, https://doi.org/10.1126/science.abe6301
P stress	COG3203	K11929	phoE	Phosphate uptake outer membrane porin		Ustick et al. 2021, https://doi.org/10.1126/science.abe6301
P stress	COG0642	K07636	phoR	P stress two-component histidine kinase		Ustick et al. 2021, https://doi.org/10.1126/science.abe6301
